# Automated assessments can support regional Red Lists but need to be applied with caution: A case study from central Germany

**DOI:** 10.1101/2023.10.31.564918

**Authors:** Alexander Zizka, Indra Starke-Ottich, David Eichenberg, Dirk Bönsel, Georg Zizka

## Abstract

**Aim:** Expert-based regional Red Lists (RL) carry conservation legislation globally. Yet, they are often difficult to reproduce and their regular compilation by a dwindling number of expert assessors burdens many regional conservation authorities. Here we batch-estimate RL indicators and extinction risk for >1,100 plant species and test the potential of this automated approach to support the expert-based RL process.

**Location:** State of Hesse, Central Germany

**Methods:** First, we estimated current population status, short-term population trend, long-term population trend, and extinction risk by binning existing occurrence probabilities modelled at three time slices with cut-off values derived from RL methodology. Subsequently we compared the results with the latest version of the Hessian expert-based RL using summary statistics and selected example species.

**Results:** We find the assessments of extinction risk to agree in c. 60% of the cases, mostly for species not threatened with extinction. Existing mismatch was by one category in most cases, but up to 6 categories in some cases (mean: 1.6 categories). Furthermore, agreement was highest for extreme categories and very abundant species.

**Main conclusions:** Automated assessments were simplistic for many rare and taxonomically challenging species, but we considered them more accurate than the expert assessments for species with intermediate population size and for species of anthropogenic habitats. Furthermore, the automated assessments are particularly informative for the estimation of long-term and short-term population trends, for which experts are often left to guesstimate based on little data.
