## Supplemental Table 2 - Metadata for Table S1 for "Automated assessments can support regional Red Lists but need to be applied with caution: A case study from central Germany"

### Sheet: Tabelle1
Metadata for the information provided in Supplementary material S1.
column_name	description
expert_name	taxon name as used in HRL
model_name	taxon name as used by Eichenberg et al. 2021
harmonized_name	taxon name as harmonized for this study
RL_Region	the region of Hessen for which the assessment was done. Follows the classification of HRL: NW = north west, NO = north east, SW = south west, SO = south east, Hessen = overall assessment for the state. Some indicators are only available at region level from HRL
exp_bestand_aktuell	HRL expert assessment of the species current situation
exp_trend_langf	HRL expert assessment of the species long-term trend
exp_trend_kurzf	HRL expert assessment of the species short-term trend
exp_rl_category	HRL expert Red List assessment of the species following
exp_rl_binary	HRL binary version (threatened/not threatened) of exp_rl_category
mod_1960_1987	modelled occurrence area of the species in Hesse in sqkm, for the time interval 1960-1987
mod_1988_1996	modelled occurrence area of the species in Hesse in sqkm, for the time interval 1988-1996
mod_1997_2017	modelled occurrence area of the species in Hesse in sqkm, for the time interval 1997-2017
mod_bestand_aktuell_num	modelled occurrence area of the species in Hesse in % of total area of the state
mod_bestand_aktuell_cat	ARL categorical assessment of the current situation resulting from mod_bestand_aktuell_num following the thresholding methodology described in the main text
mod_trend_langf_num	ARL assessemnt of the species long-term population trend obtained from the difference of mod_1997_2017 and mod_1960_1987
mod_trend_langf_cat	ARL categorical assessment of the long-term trend resulting from mod_trend_langf_num following the thresholding methodology described in the main text
mod_trend_kurzf_num	ARL assessement of the species short-term population trend obtained from the difference of mod_1997_2017 and mod_1988_1996
mod_trend_kurzf_cat	ARL categorical assessment of the short-term trend resulting from mod_trend_kurzf_num following the thresholding methodology described in the main text
mod_rl_category	ARL conservation assessment obtained from mod_trend_langf_cat, mod_trend_kurzf_cat, and mod_bestand_aktuell_cat using the thresholding methodology described in the main text
mod_rl_binary	ARL binary version (threatened/not threatened of mod_rl_category
