## Supplemental Table 4 - Expert evaluation of assessmetn quality for "Automated assessments can support regional Red Lists but need to be applied with caution: A case study from central Germany"

### Sheet: Tabelle1
Expert opinion on the estimates from HRL and ARL on the current situation for species where both assessments disagreed strongly. Yellow formatting and the column "preferred" indidacte which estimation was preferred by DB and ISO (both authors of HRL). If expert opinion is conflicting (2 cases) species are marked in green and yellow. Abbreviations in the RL_Region refer to the region in Hessen and…
expert_name	RL_Region	current_situation_HRL	current_situation_ARL	preferred	commentary
Acer campestre	SO	mh	sh	ARL
Achillea ptarmica	NO	mh	sh	HRL
Achillea ptarmica	SW	mh	sh	HRL
Acinos arvensis	NO	s	mh	HRL
Actaea spicata	NO	s	mh	HRL
Actaea spicata	SO	s	mh	HRL
Adoxa moschatellina	NO	s	mh	HRL
Adoxa moschatellina	SO	s	mh	HRL
Adoxa moschatellina	SW	s	mh	HRL
Agrimonia eupatoria	NO	mh	sh	ARL
Agrimonia eupatoria	SO	mh	sh	ARL
Aira praecox	SW	ss	mh	HRL
Alchemilla vulgaris	NO	s	h	NA
Alchemilla vulgaris	NW	s	sh	HRL
Alchemilla vulgaris	SO	mh	sh	HRL
Alchemilla vulgaris	SW	ss	mh	HRL
Alisma plantago-aquatica	SW	mh	sh	HRL
Allium angulosum	SW	s	mh	HRL
Allium oleraceum	NO	s	mh	HRL
Allium oleraceum	SO	ss	mh	NA
Allium oleraceum	SW	s	mh	HRL
Allium vineale	NO	s	mh	HRL
Alopecurus aequalis	NO	s	mh	HRL
Alopecurus aequalis	SW	ss	mh	HRL
Amaranthus blitum	SW	s	mh	ARL
Anagallis foemina	SW	ss	mh	HRL
Anchusa arvensis	NO	s	mh	HRL
Anchusa arvensis	NW	mh	s	ARL
Anchusa officinalis	SW	s	mh	ARL	compare new records on iNaturalist
Anemone ranunculoides	NO	s	mh	HRL
Anemone ranunculoides	NW	s	mh	ARL	compare new records on iNaturalist
Anemone ranunculoides	SW	s	mh	ARL	compare new records on iNaturalist
Anthemis arvensis	NO	s	mh	HRL
Anthemis arvensis	SO	s	mh	HRL
Anthemis arvensis	SW	s	mh	HRL
Anthemis cotula	NO	mh	s	ARL
Anthemis tinctoria	NO	s	mh	HRL	increasing due to inclusion in commercial seed packages (Ansaat-Mischungen), these records are not taken into account on the RL
Anthemis tinctoria	SO	s	mh	HRL	increasing due to inclusion in commercial seed packages (Ansaat-Mischungen), these records are not taken into account on the RL
Anthoxanthum odoratum	SW	mh	sh	HRL
Anthriscus caucalis	SW	s	mh	ARL	compare new records on iNaturalist
Aquilegia vulgaris	NO	s	mh	HRL	often escapes from horticultural gardens, such records are not taken into account for HRL
Aquilegia vulgaris	NW	s	mh	HRL	often escapes from horticultural gardens, such records are not taken into account for HRL
Aquilegia vulgaris	SO	s	mh	HRL	often escapes from horticultural gardens, such records are not taken into account for HRL
Aquilegia vulgaris	SW	ss	mh	HRL
Arctium lappa	NO	s	mh	ARL
Arctium minus	NO	s	mh	HRL
Arctium tomentosum	NO	s	mh	ARL	compare new records on iNaturalist
Arctium tomentosum	SW	s	mh	ARL	compare new records on iNaturalist
Aristolochia clematitis	SW	s	mh	HRL
Arnica montana	NW	s	mh	HRL
Arnica montana	SO	ss	mh	HRL
Artemisia campestris	SW	s	h	HRL
Arum maculatum	NO	s	h	ARL
Arum maculatum	SO	s	h	ARL
Aruncus dioicus	SO	s	mh	HRL
Asarum europaeum	NO	ss	mh	ARL
Asarum europaeum	NW	s	mh	HRL
Asarum europaeum	SO	ss	mh	NA
Asplenium septentrionale	NW	s	mh	HRL
Astragalus glycyphyllos	NO	s	h	HRL
Astragalus glycyphyllos	SO	s	mh	HRL
Athyrium filix-femina	SW	mh	sh	HRL
Atriplex prostrata	NO	s	h	ARL
Atriplex prostrata	NW	s	mh	HRL
Atriplex prostrata	SO	s	mh	HRL
Atriplex prostrata	SW	s	h	ARL
Atropa bella-donna	NO	s	mh	HRL
Atropa bella-donna	SW	s	mh	ARL	compare new records on iNaturalist
Avena fatua	NO	s	mh	HRL
Avena fatua	SW	s	h	HRL
Berberis vulgaris	SW	s	mh	HRL
Betonica officinalis	SW	s	h	HRL
Bidens tripartitus	NW	s	mh	HRL
Bidens tripartitus	SW	s	h	ARL
Bistorta officinalis	SW	ss	h	HRL
Blechnum spicant	NO	s	mh	HRL
Blechnum spicant	NW	s	mh	HRL
Brachypodium pinnatum	SW	mh	sh	ARL
Brachypodium sylvaticum	SW	mh	sh	HRL
Briza media	SO	mh	sh	HRL
Briza media	SW	s	h	HRL
Bromus inermis	SW	mh	sh	HRL
Bromus racemosus	SO	s	mh	HRL
Bromus racemosus	SW	s	h	HRL
Bromus ramosus	NO	s	mh	HRL
Bromus ramosus	SO	s	mh	HRL
Bromus ramosus	SW	s	mh	HRL
Bromus tectorum	NW	s	mh	HRL
Bryonia dioica	NO	s	mh	HRL
Bryonia dioica	SW	mh	sh	HRL
Bupleurum falcatum	SW	ss	mh	ARL
Butomus umbellatus	SW	ss	mh	NA
Calamagrostis arundinacea	NO	s	mh	HRL
Calamagrostis arundinacea	SO	s	mh	HRL
Calamagrostis canescens	SO	s	h	HRL
Calamagrostis canescens	SW	s	h	HRL
Callitriche palustris	NO	ss	h	NA
Caltha palustris	NO	mh	sh	HRL
Caltha palustris	SW	mh	sh	HRL
Campanula glomerata	NO	s	mh	ARL	compare new records on iNaturalist
Campanula glomerata	NW	s	mh	HRL
Campanula glomerata	SW	ss	mh	HRL
Campanula persicifolia	NO	s	mh	HRL	often escapes from horticultural gardens, such records are not taken into account for HRL
Campanula persicifolia	SO	s	mh	HRL	often escapes from horticultural gardens, such records are not taken into account for HRL
Campanula persicifolia	SW	s	mh	HRL	often escapes from horticultural gardens, such records are not taken into account for HRL
Campanula rapunculoides	SO	s	mh	HRL
Campanula rapunculoides	SW	s	mh	ARL	compare new records on iNaturalist
Campanula rapunculus	NO	mh	sh	HRL
Cardamine amara	NO	mh	sh	HRL
Cardamine amara	SW	s	h	HRL
Cardamine bulbifera	NO	s	mh	ARL	compare new records on iNaturalist
Cardamine bulbifera	SO	s	mh	ARL	compare new records on iNaturalist
Cardamine bulbifera	SW	ss	mh	HRL
Cardamine impatiens	NO	s	mh	HRL
Cardamine impatiens	SW	s	mh	ARL	compare new records on iNaturalist
Cardamine pratensis	SW	mh	sh	HRL
Carduus crispus	NO	s	h	ARL
Carduus crispus	SO	s	mh	ARL	compare new records on iNaturalist
Carduus nutans	SW	s	mh	ARL	compare new records on iNaturalist
Carex acuta	SO	mh	sh	NA
Carex acuta	SW	mh	sh	HRL
Carex brizoides	SW	s	h	HRL
Carex canescens	NW	s	mh	HRL
Carex canescens	SW	ss	mh	HRL
Carex caryophyllea	NO	s	h	HRL
Carex caryophyllea	SW	s	mh	HRL
Carex digitata	NO	s	mh	HRL
Carex digitata	SW	mh	s	ARL
Carex disticha	SO	mh	sh	HRL
Carex disticha	SW	mh	sh	HRL
Carex echinata	NO	s	mh	HRL
Carex elata	SO	ss	mh	HRL
Carex elata	SW	s	h	HRL
Carex elongata	NO	s	mh	HRL
Carex elongata	SO	ss	mh	NA
Carex elongata	SW	s	mh	HRL
Carex flacca	NW	s	h	HRL
Carex flacca	SO	s	h	HRL
Carex flacca	SW	s	h	ARL
Carex flava	NO	ss	mh	HRL
Carex flava	NW	s	h	HRL
Carex flava	SO	ss	h	HRL
Carex flava	SW	es	mh	HRL
Carex leporina	SW	s	h	HRL
Carex montana	NO	s	mh	HRL
Carex montana	SO	ss	mh	HRL
Carex muricata	SW	ss	h	ARL
Carex nigra	NO	mh	sh	HRL
Carex nigra	SO	mh	sh	HRL
Carex nigra	SW	s	h	HRL
Carex pallescens	SO	mh	sh	HRL
Carex pallescens	SW	s	h	HRL
Carex panicea	NW	s	h	NA
Carex panicea	SO	mh	sh	HRL
Carex panicea	SW	s	h	HRL
Carex paniculata	NO	s	h	HRL
Carex paniculata	NW	s	h	HRL
Carex paniculata	SO	s	mh	HRL
Carex paniculata	SW	s	h	HRL
Carex pendula	SO	s	mh	HRL
Carex pilulifera	SW	s	h	HRL
Carex pseudocyperus	SW	ss	mh	ARL
Carex remota	SW	mh	sh	HRL
Carex rostrata	NW	s	h	HRL
Carex rostrata	SO	mh	sh	HRL
Carex rostrata	SW	s	h	HRL
Carex sylvatica	SW	mh	sh	ARL
Carex tomentosa	SW	s	mh	HRL
Carex vesicaria	NW	s	h	HRL
Carex vesicaria	SO	mh	sh	HRL
Carex vesicaria	SW	s	h	HRL
Carex vulpina	SO	s	mh	HRL
Carex vulpina	SW	ss	h	HRL
Carlina vulgaris	SO	s	mh	HRL
Carlina vulgaris	SW	s	h	HRL
Carum carvi	NW	s	h	HRL
Carum carvi	SO	s	mh	HRL
Carum carvi	SW	ss	mh	HRL
Centaurea nemoralis	NW	mh	s	HRL
Centaurea nemoralis	SW	s	mh	HRL
Centaurea scabiosa	SO	s	h	HRL
Centaurea scabiosa	SW	s	h	ARL
Centaurium erythraea	NO	s	mh	HRL
Centaurium erythraea	NW	s	mh	HRL
Centaurium erythraea	SW	s	h	ARL
Centaurium pulchellum	SW	s	mh	HRL
Cephalanthera damasonium	NO	s	mh	ARL	compare new records on iNaturalist
Cephalanthera damasonium	SO	s	mh	HRL
Cerastium arvense	SW	mh	sh	HRL
Cerastium brachypetalum	SW	s	mh	HRL
Cerastium pumilum	SW	s	mh	HRL
Chaerophyllum aureum	SO	s	mh	ARL
Chaerophyllum aureum	SW	ss	mh	HRL
Chaerophyllum bulbosum	SO	ss	mh	NA
Chaerophyllum hirsutum	NO	s	mh	HRL
Chaerophyllum hirsutum	NW	s	mh	HRL
Chaerophyllum hirsutum	SO	ss	mh	HRL
Chaerophyllum temulum	SW	mh	sh	ARL
Chenopodium bonus-henricus	NO	s	mh	HRL
Chenopodium glaucum	SW	s	mh	HRL
Chenopodium rubrum	SW	ss	mh	HRL
Chondrilla juncea	SW	s	mh	ARL	compare new records on iNaturalist
Chrysosplenium alternifolium	NO	s	h	ARL
Chrysosplenium alternifolium	SO	s	h	ARL
Chrysosplenium alternifolium	SW	ss	mh	HRL
Chrysosplenium oppositifolium	NO	s	h	ARL
Chrysosplenium oppositifolium	SO	mh	sh	HRL
Chrysosplenium oppositifolium	SW	es	mh	HRL
Circaea lutetiana	SO	mh	sh	HRL
Circaea lutetiana	SW	mh	sh	HRL
Cirsium acaule	NO	s	h	ARL
Cirsium acaule	NW	s	mh	HRL
Cirsium oleraceum	SO	mh	sh	HRL
Cirsium oleraceum	SW	mh	sh	HRL
Cirsium palustre	SW	mh	sh	HRL
Cirsium tuberosum	SW	s	mh	HRL
Clematis vitalba	NO	s	mh	ARL	compare new records on iNaturalist
Clematis vitalba	SW	mh	sh	ARL
Colchicum autumnale	SW	mh	sh	ARL
Conium maculatum	SW	s	mh	HRL
Consolida regalis	SW	s	mh	HRL
Corydalis cava	NO	s	mh	ARL	compare new records on iNaturalist
Corydalis cava	NW	s	mh	ARL	compare new records on iNaturalist
Corydalis solida	NW	s	mh	ARL	compare new records on iNaturalist
Corynephorus canescens	SW	s	h	HRL
Crataegus lindmanii	SO	s	mh	HRL
Crepis biennis	NO	mh	sh	ARL
Crepis biennis	SO	mh	sh	HRL
Crepis biennis	SW	mh	sh	HRL
Crepis capillaris	NO	mh	sh	ARL
Crepis paludosa	NO	s	h	ARL
Crepis paludosa	SO	mh	sh	HRL
Crepis paludosa	SW	s	h	HRL
Cruciata laevipes	NO	s	h	ARL
Cruciata laevipes	NW	s	mh	HRL
Cruciata laevipes	SO	ss	mh	NA
Cruciata laevipes	SW	s	mh	HRL
Cuscuta europaea	NO	ss	mh	NA
Cuscuta europaea	SW	s	mh	HRL
Cyanus montanus	NW	s	mh	ARL
Cyanus montanus	SO	ss	mh	HRL
Cynoglossum officinale	SW	s	h	ARL
Cynosurus cristatus	SO	mh	sh	ARL
Cyperus fuscus	SW	ss	mh	HRL
Cystopteris fragilis	NO	s	mh	HRL
Cystopteris fragilis	NW	s	mh	HRL
Cystopteris fragilis	SO	s	h	HRL
Dactylorhiza majalis	NO	s	mh	ARL	compare new records on iNaturalist
Dactylorhiza majalis	SW	s	mh	ARL	compare new records on iNaturalist
Danthonia decumbens	SO	mh	sh	HRL
Daphne mezereum	NW	s	mh	HRL
Daphne mezereum	SO	ss	mh	NA
Deschampsia flexuosa	SW	mh	sh	ARL
Descurainia sophia	SW	s	h	HRL
Dianthus armeria	NO	s	mh	HRL
Dianthus armeria	NW	s	mh	HRL
Dianthus armeria	SO	s	h	ARL
Dianthus armeria	SW	s	mh	ARL	compare new records on iNaturalist
Dianthus carthusianorum	NW	s	mh	HRL
Dianthus carthusianorum	SO	ss	mh	NA
Dianthus carthusianorum	SW	s	h	HRL
Dianthus deltoides	NO	s	h	ARL
Dianthus deltoides	SO	s	h	HRL
Digitalis purpurea	NO	s	h	ARL
Digitaria ischaemum	SO	ss	mh	NA
Dipsacus fullonum	NO	s	h	ARL
Dipsacus fullonum	SO	s	h	ARL
Dryopteris carthusiana	NO	mh	sh	ARL
Dryopteris carthusiana	SW	mh	sh	HRL
Dryopteris filix-mas	NO	mh	sh	ARL
Echinochloa crus-galli	NO	mh	s	HRL
Echium vulgare	SO	s	h	ARL
Echium vulgare	SW	mh	sh	ARL
Elymus caninus	NW	s	mh	HRL
Elymus caninus	SO	ss	mh	NA
Elymus caninus	SW	s	mh	HRL
Epilobium hirsutum	SW	mh	sh	HRL
Epilobium obscurum	NO	s	mh	HRL
Epilobium palustre	NO	s	mh	HRL
Epilobium palustre	SW	ss	mh	HRL
Epilobium roseum	SW	s	mh	HRL
Epipactis atrorubens	NO	s	mh	HRL
Epipactis helleborine	NW	s	mh	HRL
Equisetum fluviatile	SW	ss	h	HRL
Equisetum hyemale	SW	ss	mh	HRL
Equisetum palustre	SW	mh	sh	HRL
Equisetum sylvaticum	SW	s	mh	HRL
Equisetum telmateia	SO	s	mh	HRL
Eriophorum angustifolium	NO	s	mh	HRL
Eriophorum angustifolium	SO	s	h	HRL
Erodium cicutarium	SW	mh	sh	ARL
Eryngium campestre	SW	ss	h	ARL
Erysimum cheiranthoides	SO	ss	mh	NA
Euonymus europaeus	NO	mh	sh	ARL
Euonymus europaeus	SO	mh	sh	ARL
Eupatorium cannabinum	SW	mh	sh	HRL
Euphorbia cyparissias	SW	mh	sh	ARL
Euphorbia esula	SW	ss	h	ARL
Euphorbia exigua	NO	s	mh	HRL
Euphorbia exigua	SO	s	mh	HRL
Euphorbia exigua	SW	ss	mh	HRL
Euphorbia palustris	SW	ss	mh	HRL
Euphrasia nemorosa	SO	s	mh	HRL
Euphrasia stricta	NO	s	mh	HRL
Euphrasia stricta	SO	s	mh	HRL
Falcaria vulgaris	NO	s	mh	HRL
Fallopia dumetorum	NO	s	mh	HRL
Festuca altissima	NO	s	mh	HRL
Festuca altissima	SO	s	h	HRL
Festuca altissima	SW	ss	mh	HRL
Ficaria verna	SO	mh	sh	ARL
Ficaria verna	SW	mh	sh	ARL
Filago arvensis	SW	s	h	HRL
Filago minima	SW	s	mh	HRL
Filipendula vulgaris	SW	s	mh	ARL	compare new records on iNaturalist
Fragaria vesca	SW	mh	sh	ARL
Fragaria viridis	NO	s	mh	HRL
Fragaria viridis	SO	ss	mh	NA
Gagea lutea	NW	s	mh	HRL
Gagea pratensis	NO	s	mh	HRL
Gagea pratensis	SW	s	h	HRL
Gagea villosa	SW	s	mh	ARL	compare new records on iNaturalist
Galeobdolon luteum	SO	s	sh	HRL
Galeobdolon luteum	SW	mh	sh	HRL
Galeopsis ladanum	NW	s	mh	HRL
Galeopsis segetum	NW	s	mh	HRL
Galium boreale	SW	s	mh	ARL	compare new records on iNaturalist
Galium mollugo [s.str.]	NW	ss	sh	HRL	from field experience most records of Galium album are often Galium mollugo s. str. after detailed inspection
Galium mollugo [s.str.]	SW	ss	sh	HRL	fom field experience most records of Galium album are often Galium mollugo s. str. after detailed inspection
Galium odoratum	SW	s	h	ARL
Galium saxatile	NO	s	h	HRL
Galium saxatile	SW	ss	mh	HRL
Galium sylvaticum	NO	s	mh	HRL
Galium sylvaticum	SO	s	mh	HRL
Galium sylvaticum	SW	s	mh	HRL
Galium uliginosum	SW	s	h	HRL
Galium verum	SO	s	h	ARL
Genista pilosa	NW	s	mh	HRL
Genista pilosa	SO	s	h	HRL
Genista pilosa	SW	ss	mh	ARL	compare new records on iNaturalist
Genista sagittalis	NW	s	mh	HRL
Genista sagittalis	SW	ss	mh	ARL	compare new records on iNaturalist
Genista tinctoria	SO	s	h	HRL
Gentianella germanica	NO	s	mh	HRL
Gentianopsis ciliata	NO	s	mh	HRL
Geranium columbinum	NO	s	mh	HRL
Geranium columbinum	SO	s	mh	HRL
Geranium columbinum	SW	s	mh	ARL	compare new records on iNaturalist
Geranium dissectum	SW	s	h	ARL
Geranium molle	NO	s	mh	HRL
Geranium molle	SO	ss	mh	NA
Geranium palustre	SW	s	h	ARL
Geranium pratense	NO	s	h	ARL
Geranium pratense	SO	s	h	ARL
Geranium pratense	SW	mh	sh	ARL
Geranium robertianum	NO	s	h	ARL
Geranium robertianum	SO	mh	sh	ARL
Geranium robertianum	SW	mh	sh	ARL
Geranium rotundifolium	SW	ss	mh	ARL	compare new records on iNaturalist
Geranium sanguineum	SW	ss	mh	HRL
Geranium sylvaticum	NW	s	mh	HRL
Geum rivale	NO	s	h	HRL
Geum rivale	NW	s	mh	HRL
Geum rivale	SO	ss	mh	neither	neither the one nor the other, rather "s", compare new records on iNaturalist
Geum rivale	SW	ss	mh	HRL
Glyceria fluitans	SW	mh	sh	ARL
Glyceria maxima	NO	s	h	ARL
Glyceria maxima	SO	s	h	ARL
Glyceria maxima	SW	mh	sh	ARL
Gnaphalium sylvaticum	SW	s	mh	HRL
Gypsophila muralis	SO	s	mh	HRL
Gypsophila muralis	SW	ss	mh	neither	neither the one nor the other, rather "s", compare new records on iNaturalist
Helichrysum arenarium	SW	s	h	HRL
Helictotrichon pratense	SO	s	mh	HRL
Helictotrichon pratense	SW	ss	mh	HRL
Helictotrichon pubescens	SO	mh	sh	HRL
Helictotrichon pubescens	SW	mh	sh	HRL
Helosciadium nodiflorum	SW	ss	mh	HRL
Herniaria glabra	NO	s	mh	ARL	compare new records on iNaturalist
Herniaria glabra	SO	s	mh	ARL	compare new records on iNaturalist
Herniaria glabra	SW	s	h	HRL
Himantoglossum hircinum	SW	ss	mh	ARL	compare new records on iNaturalist
Hippocrepis comosa	NO	s	mh	HRL
Hippocrepis comosa	SW	s	mh	HRL
Holosteum umbellatum	SW	ss	mh	HRL
Hordelymus europaeus	NO	s	mh	ARL	compare new records on iNaturalist
Hordeum murinum	NW	mh	s	HRL
Hordeum murinum	SO	s	mh	ARL	compare new records on iNaturalist
Hottonia palustris	SW	s	mh	HRL
Huperzia selago	SO	s	mh	HRL
Hydrocharis morsus-ranae	SW	s	mh	HRL
Hydrocotyle vulgaris	SW	ss	mh	HRL
Hypericum hirsutum	NO	s	mh	ARL	compare new records on iNaturalist
Hypericum hirsutum	SO	ss	mh	NA
Hypericum hirsutum	SW	s	mh	HRL
Hypericum humifusum	NO	s	mh	HRL
Hypericum humifusum	SW	ss	mh	HRL
Hypericum montanum	NW	mh	s	ARL
Hypericum montanum	SO	s	mh	HRL
Hypericum pulchrum	NO	s	h	HRL
Hypericum pulchrum	SW	ss	mh	HRL
Hypericum tetrapterum	NO	s	mh	HRL
Hypericum tetrapterum	NW	s	mh	HRL
Hypericum tetrapterum	SO	s	mh	HRL
Hypericum tetrapterum	SW	s	h	HRL
Ilex aquifolium	SO	ss	mh	HRL	often escapes from horticultural gardens, such records are not taken into account for HRL
Impatiens noli-tangere	SO	mh	sh	HRL
Impatiens noli-tangere	SW	mh	sh	HRL
Inula britannica	SW	ss	mh	HRL
Inula conyzae	NO	s	mh	HRL
Inula conyzae	NW	s	mh	HRL
Inula conyzae	SO	ss	mh	HRL
Inula conyzae	SW	ss	h	ARL
Inula salicina	SW	s	mh	ARL	compare new records on iNaturalist
Iris pseudacorus	NO	mh	sh	ARL
Isatis tinctoria	SW	ss	mh	HRL
Isolepis setacea	NW	s	mh	HRL
Isolepis setacea	SO	s	mh	HRL
Jasione montana	NO	s	mh	HRL
Jasione montana	SW	s	h	ARL
Juglans regia	SO	sh	mh	HRL
Juglans regia	SW	sh	ss	HRL
Juncus bufonius	SW	mh	sh	ARL
Juncus compressus	SO	s	mh	HRL
Juncus compressus	SW	s	h	ARL
Juncus filiformis	NO	s	mh	HRL
Juncus filiformis	SO	s	mh	HRL
Juncus inflexus	SO	s	h	HRL
Juncus inflexus	SW	mh	sh	ARL
Juncus squarrosus	SO	s	mh	HRL
Juncus subnodulosus	SW	ss	mh	HRL
Juniperus communis	SO	ss	mh	neither	neither the one nor the other, rather "s", compare new records on iNaturalist
Kickxia elatine	SO	s	mh	HRL
Kickxia elatine	SW	ss	mh	HRL
Kickxia spuria	SW	ss	mh	HRL
Knautia arvensis	SW	mh	sh	HRL
Koeleria pyramidata	SO	ss	mh	HRL
Koeleria pyramidata	SW	ss	h	HRL
Lactuca serriola	NO	s	h	ARL
Lactuca serriola	SO	s	h	ARL
Lactuca virosa	NW	s	mh	HRL
Lamium amplexicaule	SO	s	mh	HRL
Lapsana communis	SW	mh	sh	ARL
Lathyrus linifolius	SW	ss	mh	HRL
Lathyrus sylvestris	NO	s	mh	ARL	compare new records on iNaturalist
Lathyrus sylvestris	SO	s	mh	HRL
Lathyrus sylvestris	SW	ss	mh	HRL
Lathyrus tuberosus	SO	ss	mh	neither	neither the one nor the other, rather "s", compare new records on iNaturalist
Lathyrus tuberosus	SW	s	h	ARL
Lathyrus vernus	NO	s	mh	ARL	compare new records on iNaturalist
Lemna minor	SO	mh	sh	ARL
Lepidium campestre	NW	s	mh	HRL
Lepidium campestre	SW	ss	mh	ARL	compare new records on iNaturalist
Lepidium ruderale	SO	s	mh	HRL
Leucanthemum vulgare	NO	s	sh	ARL
Lilium martagon	NO	s	mh	ARL	compare new records on iNaturalist
Linum catharticum	SW	s	h	HRL
Listera ovata	NO	s	mh	HRL
Listera ovata	SO	s	h	HRL
Listera ovata	SW	ss	h	HRL
Lonicera periclymenum	SO	s	h	HRL
Lonicera xylosteum	SO	s	h	HRL
Lotus corniculatus	NO	mh	sh	ARL
Lotus pedunculatus	SW	mh	sh	ARL
Luzula campestris	SW	mh	sh	ARL
Luzula pilosa	SW	s	h	HRL
Luzula sylvatica	NO	ss	mh	neither	neither the one nor the other, rather "s", compare new records on iNaturalist
Luzula sylvatica	NW	ss	mh	HRL
Luzula sylvatica	SO	s	h	ARL
Lychnis flos-cuculi	SW	mh	sh	ARL
Lychnis viscaria	SO	ss	mh	HRL
Lycopodium annotinum	SO	s	mh	HRL
Lycopodium clavatum	NO	ss	mh	HRL
Lycopodium clavatum	SO	s	h	HRL
Lycopus europaeus	SO	mh	sh	ARL
Lysimachia nemorum	NO	s	mh	HRL
Lysimachia nemorum	NW	s	mh	HRL
Lysimachia vulgaris	NO	mh	sh	ARL
Maianthemum bifolium	SW	s	h	HRL
Malva alcea	SO	ss	mh	HRL
Malva alcea	SW	s	h	ARL
Malva moschata	SW	s	h	ARL
Medicago minima	SW	ss	mh	ARL
Melampyrum arvense	NO	ss	mh	ARL	compare new records on iNaturalist
Melampyrum pratense	SW	s	h	HRL
Melica nutans	NO	s	mh	HRL
Melica nutans	NW	s	mh	HRL
Melica nutans	SO	ss	mh	HRL
Melica uniflora	SO	s	h	HRL
Melilotus altissimus	SW	ss	mh	HRL
Melilotus officinalis	NO	s	h	ARL
Melilotus officinalis	SO	s	mh	HRL
Mentha aquatica	NO	s	h	ARL
Mentha aquatica	SO	s	h	NA
Mentha aquatica	SW	mh	sh	HRL
Menyanthes trifoliata	NW	s	mh	HRL
Menyanthes trifoliata	SO	s	h	HRL
Mercurialis annua	NW	s	mh	HRL
Mercurialis perennis	NO	s	h	ARL
Mercurialis perennis	SO	s	h	HRL
Mercurialis perennis	SW	ss	mh	HRL
Mibora minima	SW	ss	mh	HRL
Misopates orontium	NW	s	mh	HRL
Molinia caerulea	SO	mh	sh	NA
Molinia caerulea	SW	s	h	HRL
Muscari neglectum	SW	ss	mh	HRL
Myosotis discolor	NW	s	mh	ARL	compare new records on iNaturalist
Myosotis discolor	SO	ss	mh	ARL	compare new records on iNaturalist
Myosotis ramosissima	NO	s	mh	HRL
Myosotis ramosissima	SO	s	mh	HRL
Myosotis ramosissima	SW	s	h	ARL
Myosotis scorpioides	NO	s	sh	ARL
Myosotis scorpioides	NW	mh	sh	NA
Myosotis scorpioides	SO	s	sh	HRL
Myosotis scorpioides	SW	s	sh	HRL
Myosotis stricta	SW	s	mh	ARL
Myosotis sylvatica	NO	s	mh	ARL	compare new records on iNaturalist
Myosotis sylvatica	SO	s	mh	ARL	compare new records on iNaturalist
Myosotis sylvatica	SW	ss	mh	ARL	compare new records on iNaturalist
Myosurus minimus	NO	s	mh	HRL
Myosurus minimus	SW	s	mh	HRL
Myriophyllum spicatum	SW	s	h	ARL
Nardus stricta	SO	mh	sh	HRL
Nardus stricta	SW	s	mh	HRL
Nasturtium officinale	NO	s	mh	HRL
Nasturtium officinale	SO	ss	mh	NA
Nasturtium officinale	SW	s	mh	HRL
Neottia nidus-avis	NO	s	mh	ARL	compare new records on iNaturalist
Neottia nidus-avis	NW	s	mh	HRL
Neottia nidus-avis	SO	s	mh	HRL
Neottia nidus-avis	SW	s	mh	HRL
Nuphar lutea	NO	ss	mh	ARL
Nuphar lutea	SO	ss	mh	NA
Nuphar lutea	SW	s	h	ARL
Nymphaea alba	SW	es	h	HRL
Odontites vernus	NO	ss	mh	HRL
Odontites vernus	NW	ss	mh	HRL
Odontites vernus	SW	es	mh	HRL
Oenanthe aquatica	SW	s	mh	HRL
Onopordum acanthium	SW	s	mh	HRL	likely includes escapes from horticulture, compare new records on iNaturalist
Ophrys apifera	SW	s	mh	ARL	often small and ephemeral populations, but compare new records on iNaturalist
Ophrys insectifera	NO	s	mh	ARL	compare new records on iNaturalist
Orchis mascula	NW	s	h	ARL
Orchis mascula	SO	s	h	HRL
Orchis militaris	SW	s	mh	ARL	compare new records on iNaturalist
Orchis morio	SO	s	mh	HRL
Oreopteris limbosperma	NO	s	mh	HRL
Oreopteris limbosperma	NW	s	mh	HRL
Origanum vulgare	NO	s	h	ARL
Origanum vulgare	SO	mh	sh	HRL
Origanum vulgare	SW	mh	sh	ARL
Ornithopus perpusillus	SO	s	mh	ARL	compare new records on iNaturalist
Ornithopus perpusillus	SW	s	mh	HRL
Papaver argemone	NO	s	mh	HRL
Papaver argemone	NW	s	mh	HRL
Papaver argemone	SW	s	h	HRL
Paris quadrifolia	NO	s	mh	ARL	compare new records on iNaturalist
Paris quadrifolia	NW	s	h	HRL
Paris quadrifolia	SO	s	h	HRL
Paris quadrifolia	SW	s	h	HRL
Peplis portula	SO	ss	mh	HRL
Persicaria amphibia	SO	s	h	ARL
Persicaria hydropiper	SW	mh	sh	HRL
Persicaria minor	SW	s	mh	HRL
Persicaria mitis	NW	mh	s	HRL
Petasites hybridus	SO	s	h	ARL
Petasites hybridus	SW	s	h	HRL
Petrorhagia prolifera	NW	s	mh	HRL
Petrorhagia prolifera	SW	s	h	ARL
Peucedanum officinale	SW	ss	mh	HRL
Peucedanum palustre	SW	ss	mh	HRL
Phegopteris connectilis	NW	ss	mh	NA
Phleum phleoides	SW	ss	mh	HRL
Phragmites australis	NO	mh	sh	ARL
Phragmites australis	SO	mh	sh	ARL
Phyteuma nigrum	SO	s	h	HRL
Phyteuma nigrum	SW	s	mh	ARL	compare new records on iNaturalist
Phyteuma spicatum	NO	s	mh	ARL	compare new records on iNaturalist
Phyteuma spicatum	NW	s	mh	HRL
Pimpinella major	SO	mh	sh	HRL
Pimpinella saxifraga	NO	mh	sh	ARL
Plantago media	NO	mh	sh	ARL
Plantago media	SW	mh	sh	ARL
Platanthera bifolia	SO	s	mh	HRL
Platanthera chlorantha	NW	s	mh	ARL	compare new records on iNaturalist
Poa chaixii	SO	s	mh	HRL
Poa compressa	SW	mh	sh	ARL
Poa palustris	SW	s	h	ARL
Poa pratensis	NO	mh	sh	ARL
Poa pratensis	SW	mh	sh	ARL
Polygala comosa	NO	s	mh	HRL
Polygala serpyllifolia	SO	s	mh	HRL
Polygonatum multiflorum	SO	s	h	HRL
Polygonatum verticillatum	NW	s	mh	HRL
Polypodium vulgare	NO	s	mh	HRL
Polypodium vulgare	SO	s	h	ARL
Polypodium vulgare	SW	ss	mh	HRL
Polystichum aculeatum	SO	ss	mh	NA
Populus alba	SW	ss	h	ARL
Populus nigra	SW	s	mh	HRL	HRL assessment refers to nominotypical form
Potamogeton crispus	SW	s	mh	HRL
Potamogeton natans	SW	s	h	ARL
Potamogeton pusillus	SW	s	mh	HRL
Potentilla argentea	SO	ss	h	ARL
Potentilla erecta	NO	mh	sh	ARL
Potentilla reptans	NO	s	h	ARL
Potentilla sterilis	SW	ss	mh	neither	neither the one nor the other, rather "s", compare new records on iNaturalist
Potentilla supina	SW	s	mh	HRL
Primula elatior	NW	s	mh	HRL
Primula elatior	SO	s	h	HRL
Primula elatior	SW	s	h	HRL
Primula veris	NO	s	h	ARL
Primula veris	SO	s	h	HRL
Primula veris	SW	s	h	HRL
Prunella grandiflora	NO	s	mh	HRL
Pulicaria dysenterica	SW	s	h	HRL
Pulmonaria officinalis	NO	ss	mh	ARL	likely includes escapes from horticulture, compare new records on iNaturalist
Pyrola minor	SO	s	mh	HRL
Quercus petraea	SW	mh	sh	ARL
Ranunculus aquatilis	SW	ss	mh	HRL
Ranunculus auricomus s. l.	SO	ss	h	HRL
Ranunculus bulbosus	SO	mh	sh	ARL
Ranunculus bulbosus	SW	mh	sh	ARL
Ranunculus flammula	SW	s	h	ARL
Ranunculus fluitans	SO	ss	mh	HRL
Ranunculus sardous	SW	s	mh	HRL
Ranunculus sceleratus	NO	s	mh	HRL
Ranunculus sceleratus	SW	s	h	HRL
Reseda lutea	NO	mh	s	HRL
Reseda lutea	SO	s	mh	HRL
Reseda lutea	SW	s	h	ARL
Rhamnus cathartica	SO	ss	mh	NA
Rhinanthus alectorolophus	SW	s	mh	ARL	compare new records on iNaturalist
Rhinanthus minor	SW	ss	h	ARL
Ribes nigrum	SO	ss	mh	NA
Ribes nigrum	SW	s	mh	HRL
Ribes rubrum	NO	s	h	ARL
Ribes rubrum	SO	s	h	ARL
Ribes uva-crispa	SO	s	h	ARL
Ribes uva-crispa	SW	ss	h	ARL
Rorippa amphibia	SW	ss	h	ARL
Rorippa sylvestris	NW	s	mh	HRL
Rumex acetosa	SW	mh	sh	ARL
Rumex conglomeratus	SO	ss	mh	NA
Rumex hydrolapathum	SW	ss	mh	ARL
Rumex maritimus	SW	ss	mh	NA
Rumex sanguineus	SO	s	h	ARL
Sagina apetala	SW	ss	mh	NA
Sagittaria sagittifolia	SW	s	mh	HRL
Salix alba	SO	mh	sh	HRL
Salix aurita	NO	s	h	ARL
Salix aurita	SW	s	h	HRL
Salix purpurea	SW	mh	sh	HRL
Salix viminalis	SW	mh	sh	HRL
Salvia pratensis	NW	s	mh	HRL	increasing due to inclusion in commercial seed packages (Ansaat-Mischungen), these records are not taken into account on the RL
Salvia pratensis	SO	ss	h	ARL
Salvia pratensis	SW	mh	sh	ARL
Sambucus ebulus	NW	s	mh	HRL
Sambucus ebulus	SW	s	mh	ARL	compare new records on iNaturalist
Sanguisorba officinalis	NO	mh	sh	ARL
Sanguisorba officinalis	SW	mh	sh	HRL
Sanicula europaea	SO	s	mh	HRL
Sanicula europaea	SW	ss	mh	HRL
Saponaria officinalis	NO	s	mh	HRL
Saponaria officinalis	NW	s	mh	HRL
Saponaria officinalis	SO	ss	mh	NA
Saxifraga granulata	NO	mh	sh	HRL
Saxifraga granulata	SO	mh	sh	HRL
Saxifraga granulata	SW	s	h	HRL
Scabiosa columbaria	NO	s	h	HRL
Scabiosa columbaria	NW	s	mh	HRL
Scabiosa columbaria	SO	ss	mh	HRL
Scabiosa columbaria	SW	s	h	HRL
Schoenoplectus lacustris	NO	s	mh	HRL
Schoenoplectus lacustris	SW	s	h	HRL
Scirpus sylvaticus	SW	mh	sh	HRL
Scleranthus annuus	NO	s	mh	HRL
Scleranthus annuus	SW	s	h	HRL
Scrophularia umbrosa	NO	s	h	ARL
Scrophularia umbrosa	SO	s	h	ARL
Scrophularia umbrosa	SW	mh	sh	HRL
Scutellaria galericulata	NO	mh	sh	HRL
Scutellaria galericulata	SO	mh	sh	HRL
Scutellaria galericulata	SW	mh	sh	HRL
Sedum acre	SO	ss	mh	neither	neither the one nor the other, rather "s", compare new records on iNaturalist
Sedum album	SO	ss	mh	ARL	compare new records on iNaturalist
Sedum album	SW	s	h	HRL
Sedum rupestre	SO	ss	mh	NA
Sedum rupestre	SW	ss	mh	HRL
Sedum sexangulare	NW	s	mh	HRL
Sedum sexangulare	SO	ss	mh	NA
Sedum sexangulare	SW	ss	h	ARL
Selinum carvifolia	NO	s	h	HRL
Selinum carvifolia	SO	s	mh	HRL
Selinum carvifolia	SW	s	h	HRL
Senecio aquaticus	NO	s	mh	HRL
Senecio aquaticus	NW	s	mh	HRL
Senecio aquaticus	SO	s	mh	HRL
Senecio aquaticus	SW	s	h	HRL
Senecio erucifolius	SO	s	h	ARL
Senecio jacobaea	SW	mh	sh	ARL
Serratula tinctoria	SW	s	mh	HRL
Setaria pumila	NW	sh	ss	ARL
Setaria pumila	SO	s	mh	HRL
Setaria viridis	NO	mh	s	HRL
Setaria viridis	NW	sh	s	ARL
Setaria viridis	SO	s	h	ARL
Sherardia arvensis	SW	ss	mh	HRL
Silaum silaus	NO	s	mh	HRL
Silaum silaus	SO	s	h	HRL
Silaum silaus	SW	mh	sh	HRL
Silene dioica	SW	s	h	HRL
Silene noctiflora	SW	ss	mh	HRL
Silene nutans	NO	s	mh	HRL
Silene nutans	SO	s	mh	HRL
Silene nutans	SW	s	mh	ARL	compare new records on iNaturalist
Silene vulgaris	NO	s	h	ARL
Solanum nigrum	NW	sh	mh	ARL
Solanum nigrum	SO	s	mh	ARL	compare new records on iNaturalist
Sorbus aria	NO	s	mh	HRL
Sorbus torminalis	NO	s	mh	HRL
Sorbus torminalis	NW	s	mh	HRL
Sorbus torminalis	SO	ss	mh	NA
Sorbus torminalis	SW	s	mh	HRL
Sparganium emersum	NO	s	mh	HRL
Spergularia marina	NO	mh	s	ARL
Spergularia rubra	SW	s	h	ARL
Spirodela polyrhiza	SW	s	mh	HRL
Stachys palustris	SO	mh	sh	HRL
Stachys palustris	SW	mh	sh	HRL
Stachys recta	SO	ss	mh	HRL
Stachys recta	SW	ss	mh	ARL	compare new records on iNaturalist
Stachys sylvatica	SW	mh	sh	HRL
Stellaria alsine	SW	s	h	HRL
Stellaria aquatica	NO	s	mh	HRL
Stellaria aquatica	NW	s	mh	HRL
Stellaria aquatica	SO	s	h	ARL
Stellaria graminea	SW	mh	sh	ARL
Stellaria nemorum	SO	mh	sh	HRL
Stellaria nemorum	SW	s	h	ARL
Stellaria palustris	SW	ss	mh	NA
Succisa pratensis	SO	mh	sh	HRL
Succisa pratensis	SW	s	h	HRL
Taxus baccata	NO	ss	mh	HRL	often escapes from horticultural gardens, such records are not taken into account for HRL
Teesdalia nudicaulis	NW	s	mh	HRL
Teesdalia nudicaulis	SW	s	mh	ARL	compare new records on iNaturalist
Thalictrum flavum	SW	s	h	HRL
Thelypteris palustris	SW	ss	mh	HRL
Thlaspi arvense	SO	s	h	ARL
Tilia platyphyllos	SO	s	h	HRL
Trifolium arvense	SW	mh	sh	HRL
Trifolium aureum	NO	mh	s	ARL
Trifolium aureum	NW	s	mh	HRL
Trifolium aureum	SO	s	mh	HRL
Trifolium campestre	SW	mh	sh	ARL
Trifolium dubium	SW	mh	sh	ARL
Trifolium medium	SO	mh	sh	HRL
Trifolium montanum	NO	mh	s	HRL
Trifolium montanum	SW	ss	mh	HRL
Turritis glabra	NW	s	mh	HRL
Turritis glabra	SO	ss	mh	HRL
Turritis glabra	SW	ss	mh	ARL	compare new records on iNaturalist
Typha angustifolia	NW	s	mh	HRL
Typha angustifolia	SO	ss	mh	HRL
Typha angustifolia	SW	s	h	ARL
Ulmus glabra	SW	s	h	HRL
Ulmus laevis	SO	ss	mh	NA
Ulmus laevis	SW	s	h	HRL
Ulmus minor	NW	s	mh	HRL
Ulmus minor	SO	s	mh	HRL
Ulmus minor	SW	s	h	HRL
Urtica urens	NO	s	mh	HRL
Urtica urens	SO	s	mh	HRL
Utricularia vulgaris	SW	es	mh	HRL
Vaccinium myrtillus	NO	mh	sh	HRL
Vaccinium myrtillus	SW	ss	h	HRL
Valeriana dioica	SW	s	h	HRL
Valeriana officinalis	NO	mh	sh	ARL
Valeriana officinalis	SO	ss	sh	ARL
Valeriana officinalis	SW	mh	sh	ARL
Valerianella carinata	NW	s	mh	HRL
Valerianella carinata	SW	ss	mh	HRL
Valerianella locusta	SO	s	mh	ARL	compare new records on iNaturalist
Valerianella locusta	SW	s	h	ARL
Verbascum densiflorum	NO	mh	s	HRL
Verbascum densiflorum	SW	s	h	ARL
Verbascum lychnitis	NO	mh	s	HRL
Verbascum lychnitis	SO	ss	mh	HRL
Verbascum lychnitis	SW	s	h	ARL
Verbascum nigrum	SW	s	h	ARL
Verbascum phlomoides	SW	s	h	HRL
Verbena officinalis	NO	ss	mh	HRL
Verbena officinalis	SO	s	mh	HRL
Veronica agrestis	NO	s	sh	HRL
Veronica agrestis	NW	s	h	HRL
Veronica agrestis	SW	s	sh	HRL
Veronica anagallis-aquatica	SW	s	h	ARL
Veronica beccabunga	SO	mh	sh	HRL
Veronica beccabunga	SW	mh	sh	HRL
Veronica maritima	SW	ss	mh	HRL
Veronica montana	NO	s	mh	HRL
Veronica montana	SO	s	h	ARL
Veronica montana	SW	s	h	HRL
Veronica scutellata	SO	ss	mh	NA
Veronica serpyllifolia	SO	mh	sh	HRL
Veronica triphyllos	SW	s	mh	HRL
Viburnum lantana	SO	ss	mh	HRL
Viburnum lantana	SW	ss	mh	ARL	compare new records on iNaturalist
Vicia hirsuta	SO	mh	sh	ARL
Vicia hirsuta	SW	mh	sh	ARL
Vicia sylvatica	NO	mh	ss	HRL
Vinca minor	NO	s	mh	HRL	compare new records on iNaturalist
Vinca minor	SO	s	h	ARL
Vinca minor	SW	s	h	ARL
Vincetoxicum hirundinaria	NO	s	mh	HRL
Vincetoxicum hirundinaria	NW	s	mh	HRL
Vincetoxicum hirundinaria	SW	ss	mh	HRL
Viola canina	SO	s	mh	HRL
Viola canina	SW	ss	mh	NA
Viola hirta	SO	ss	h	ARL
Viola palustris	NW	s	h	HRL
Viola palustris	SW	ss	mh	HRL
Viola tricolor	NO	s	h	HRL
Viola tricolor	NW	ss	h	HRL
Viola tricolor	SO	s	h	HRL
Viola tricolor	SW	ss	h	ARL
Vulpia bromoides	SW	ss	mh	HRL
Vulpia myuros	NW	s	mh	HRL
Vulpia myuros	SO	s	h	ARL
Vulpia myuros	SW	mh	sh	ARL
